# Unintentional seed dispersal via container-grown garden plants: Seed density and composition vary among exporter countries

**DOI:** 10.1101/2025.09.11.675287

**Authors:** Judit Sonkoly, Viktória Törő-Szijgyártó, Edit Petró, Attila Takács, Luis Roberto Guallichico Suntaxi, Andrea McIntosh-Buday, Patricia Elizabeth Díaz Cando, Katalin Tóth, Szilvia Madar, Gergely Kovacsics-Vári, Péter Török

**Affiliations:** Department of Ecology, University of Debrecen, Debrecen, Hungary; HUN-REN-UD Functional and Restoration Ecology Research Group, Debrecen, Hungary; HUN-REN-UD Conservation Biology Research Group, Debrecen, Hungary, Debrecen, Hungary; Polish Academy of Sciences, Botanical Garden - Centre for Biological Diversity Conservation in Powsin, Warszawa, Poland

**Keywords:** alien plants, container plants, contaminant pathway, horticultural trade, invasive species, plant nursery, plant trade

## Abstract

The global ornamental plant trade is well-known as an important source of alien plants, but the unintentional dispersal of seeds as contaminants of this trade is rarely considered and largely understudied. We sampled the substrate of imported container-grown plants in several garden centres in Hungary to answer the following questions: (i) What species’ seeds are present in the substrate of imported garden plants and in what quantity? (ii) Do the substrates of plants imported from different countries contain seeds in different density and composition? (iii) Do characteristics of the host garden plants affect the number and diversity of seeds found in their substrate? We detected altogether 2,181 seeds of 80 taxa in the substrates. On average, 1 litre of substrate contained 36 seeds of five species. Most species were alien in Hungary and considered invasive in Europe. The majority of samples contained at least one seed of a species invasive in Europe. We found that the substrate of plants imported from different countries contained seeds in different number, diversity, and composition. Thus, the structure of the horticultural trade network can shape the alien flora of importing countries. Furthermore, the substrate of needle-leaved ornamental species contained more seeds than the substrate of broad-leaved ornamentals. Our findings demonstrate that the ornamental plant trade can disperse a large number of seeds of numerous species and introduce alien species into the importing countries. We conclude that this introduction pathway deserves greater attention in invasion biology and more studies of this phenomenon are urgently needed.
