## Supplemental table S1 for "Unintentional seed dispersal via container-grown garden plants: Seed density and composition vary among exporter countries"

### Sheet: Munka1
Sample code	Garden centre code	Sampling date	Coordinate	Settlement	Ornamental plant	Family	Leaf habit	Nr. containers sampled (pooled sample)	Country of origin	Nr. seeds germinated (in 1-litre sample)	Nr. taxa detected (in 1-litre sample)
01	GC01	29.03.2023.	48.137, 20.780	Miskolc, HU	Euonymus alatus 'Compactus'	Celastraceae	broadleaved	10	Italy	40	7
02	GC01	29.03.2023.	48.137, 20.780	Miskolc, HU	Magnolia grandiflora 'Gallisoniensis'	Magnoliaceae	broadleaved	10	Italy	23	10
03	GC01	29.03.2023.	48.137, 20.780	Miskolc, HU	Cupressus arizonica 'Fastigiata'	Cupressaceae	needle or scale-like leaves	10	Italy	15	9
04	GC01	29.03.2023.	48.137, 20.780	Miskolc, HU	Taxus × media 'Hillii'	Taxaceae	needle or scale-like leaves	>10	Italy	120	22
05	GC01	29.03.2023.	48.137, 20.780	Miskolc, HU	Magnolia soulangeana	Magnoliaceae	broadleaved	>10	Italy	9	3
06	GC01	29.03.2023.	48.137, 20.780	Miskolc, HU	Helleborus sp.	Ranunculaceae	broadleaved	20	the Netherlands	165	7
07	GC01	29.03.2023.	48.137, 20.780	Miskolc, HU	Actinidia deliciosa 'Hayward'	Actinidiaceae	broadleaved	>10	the Netherlands	1	1
08	GC01	29.03.2023.	48.137, 20.780	Miskolc, HU	Washingtonia robusta	Arecaceae	broadleaved	5	Italy	11	5
09	GC02	30.03.2023.	47.508, 21.603	Debrecen, HU	Cedrus atlantica 'Glauca'	Pinaceae	needle or scale-like leaves	15	Italy	166	6
10	GC02	30.03.2023.	47.508, 21.603	Debrecen, HU	Cupressocyparis leylandii 'Gold Rider' Spiral	Cupressaceae	needle or scale-like leaves	9	Italy	28	4
11	GC02	30.03.2023.	47.508, 21.603	Debrecen, HU	Cupressus sempervirens 'Totem' CLT3	Cupressaceae	needle or scale-like leaves	14	Italy	24	5
12	GC02	30.03.2023.	47.508, 21.603	Debrecen, HU	Juniperus horizontalis 'Prince of Wales' (tree form)	Cupressaceae	needle or scale-like leaves	13	Italy	783	14
13	GC02	30.03.2023.	47.508, 21.603	Debrecen, HU	Cryptomeria japonica 'Little Champion' (tree form)	Cupressaceae	needle or scale-like leaves	14	Italy	92	12
14	GC02	30.03.2023.	47.508, 21.603	Debrecen, HU	Cupressus sempervirens 'Totem'	Cupressaceae	needle or scale-like leaves	15	Italy	10	4
15	GC01	29.03.2023.	47.508, 21.603	Miskolc, HU	Nerium oleander	Apocynaceae	broadleaved	>10	Spain	37	8
16	GC02	30.03.2023.	47.508, 21.603	Debrecen, HU	Prunus lusitanica 'Angustifolia' (tree form)	Rosaceae	broadleaved	5	Italy	8	5
17	GC02	30.03.2023.	47.508, 21.603	Debrecen, HU	Cedrus deodara 'Feelin Blue' (tree form)	Pinaceae	needle or scale-like leaves	4	Italy	22	9
18	GC03	30.03.2023.	47.525, 21.660	Debrecen, HU	Chamaerops excelsa	Arecaceae	broadleaved	2	Italy	1	1
19	GC03	30.03.2023.	47.525, 21.660	Debrecen, HU	Cupressocyparis leylandii 'Gold Rider' Spiral	Cupressaceae	needle or scale-like leaves	5	Italy	2	2
20	GC03	30.03.2023.	47.525, 21.660	Debrecen, HU	Berberis thunbergii 'Red Pillar'	Berberidaceae	broadleaved	21	the Netherlands	16	8
21	GC03	30.03.2023.	47.525, 21.660	Debrecen, HU	Sambucus nigra 'Black Beauty'	Viburnaceae	broadleaved	21	the Netherlands	4	3
22	GC03	30.03.2023.	47.525, 21.660	Debrecen, HU	Hydrangea paniculata 'Vanille Fraise'	Hydrangeaceae	broadleaved	20	the Netherlands	2	2
23	GC03	30.03.2023.	47.525, 21.660	Debrecen, HU	Cupressus sempervirens 'Pyramidalis'	Cupressaceae	needle or scale-like leaves	15	Italy	40	6
24	GC03	30.03.2023.	47.525, 21.660	Debrecen, HU	Cedrus deodara 'Feelin Blue' (tree form)	Pinaceae	needle or scale-like leaves	4	Italy	3	3
25	GC03	30.03.2023.	47.525, 21.660	Debrecen, HU	Cupressocyparis leylandii 'Pyramidalis'	Cupressaceae	needle or scale-like leaves	5	Italy	0	0
26	GC03	30.03.2023.	47.525, 21.660	Debrecen, HU	Cedrus atlantica 'Glauca'	Pinaceae	needle or scale-like leaves	7	Italy	50	11
27	GC04	03.04.2023.	47.988, 20.845	Nyékládháza, HU	Cytisus scoparius 'Windlesham Beauty'	Fabaceae	broadleaved	15	the Netherlands	0	0
28	GC04	03.04.2023.	47.988, 20.845	Nyékládháza, HU	Prunus laurocerasus 'Genolia'	Rosaceae	broadleaved	>10	Italy	8	6
29	GC04	03.04.2023.	47.988, 20.845	Nyékládháza, HU	Rhododendron 'Cunningham's White'	Ericaceae	broadleaved	15	the Netherlands	12	6
30	GC04	03.04.2023.	47.988, 20.845	Nyékládháza, HU	Cupressocyparis leylandii 'Castlewellan Gold ' Pom Pon (small)	Cupressaceae	needle or scale-like leaves	4	Italy	62	6
31	GC04	03.04.2023.	47.988, 20.845	Nyékládháza, HU	Cedrus atlantica 'Glauca Pendula'	Pinaceae	needle or scale-like leaves	2	Italy	11	7
32	GC04	03.04.2023.	47.988, 20.845	Nyékládháza, HU	Cupressus sempervirens 'Pyramidalis'	Cupressaceae	needle or scale-like leaves	3	Italy	31	11
33	GC04	03.04.2023.	47.988, 20.845	Nyékládháza, HU	Azalea japonica 'Maischnee'	Ericaceae	broadleaved	20	the Netherlands	8	4
34	GC04	03.04.2023.	47.988, 20.845	Nyékládháza, HU	Cupressocyparis leylandii 'Gold Rider'	Cupressaceae	needle or scale-like leaves	>10	Italy	5	3
35	GC04	03.04.2023.	47.988, 20.845	Nyékládháza, HU	Cupressocyparis leylandii 'Castlewellan Gold ' Pom Pon (large)	Cupressaceae	needle or scale-like leaves	>10	Italy	44	5
36	GC05	13.04.2023.	47.948, 20.987	Sajószöged, HU	Magnolia 'Black Tulip'	Magnoliaceae	broadleaved	>10	the Netherlands	7	4
37	GC05	13.04.2023.	47.948, 20.987	Sajószöged, HU	Lagerstroemia indica 'Berry Dazzle'	Lythraceae	broadleaved	10	the Netherlands	1	1
38	GC05	13.04.2023.	47.948, 20.987	Sajószöged, HU	Rosa 'Rouge Meilove'	Rosaceae	broadleaved	>10	the Netherlands	5	3
39	GC05	13.04.2023.	47.948, 20.987	Sajószöged, HU	Potentilla fruticosa 'Mandarin Tango'	Rosaceae	broadleaved	>10	the Netherlands	3	2
40	GC05	13.04.2023.	47.948, 20.987	Sajószöged, HU	Thuja occidentalis 'Smaragd'	Cupressaceae	needle or scale-like leaves	20	the Netherlands	4	3
41	GC05	13.04.2023.	47.948, 20.987	Sajószöged, HU	Photinia fraseri 'Devil's Dream'	Rosaceae	broadleaved	15	the Netherlands	1	1
42	GC05	13.04.2023.	47.948, 20.987	Sajószöged, HU	Magnolia grandiflora 'Little Gem'	Magnoliaceae	broadleaved	4	the Netherlands	4	4
43	GC05	13.04.2023.	47.948, 20.987	Sajószöged, HU	Rhododendron yakushimanum 'Schneekrone'	Ericaceae	broadleaved	20	the Netherlands	2	2
44	GC06	13.04.2023.	47.544, 21.586	Debrecen, HU	Nerium oleander	Apocynaceae	broadleaved	15	Spain	27	11
45	GC06	13.04.2023.	47.544, 21.586	Debrecen, HU	Cupressocyparis leylandii 'Gold Rider'	Cupressaceae	needle or scale-like leaves	>10	Italy	30	11
46	GC06	13.04.2023.	47.544, 21.586	Debrecen, HU	Juniperus conferta 'Schlager'	Cupressaceae	needle or scale-like leaves	5	Italy	34	7
47	GC06	13.04.2023.	47.544, 21.586	Debrecen, HU	Aucuba japonica 'Crotonifolia Gold'	Garryaceae	broadleaved	>10	Italy	4	3
48	GC06	13.04.2023.	47.544, 21.586	Debrecen, HU	Photinia fraseri 'Red Robin'	Rosaceae	broadleaved	10	Italy	2	2
49	GC06	13.04.2023.	47.544, 21.586	Debrecen, HU	Magnolia grandiflora 'Gallisoniensis'	Magnoliaceae	broadleaved	10	Italy	62	10
50	GC06	13.04.2023.	47.544, 21.586	Debrecen, HU	Catalpa bignonioides 'Nana'	Bignoniaceae	broadleaved	>10	Italy	30	6
51	GC06	13.04.2023.	47.544, 21.586	Debrecen, HU	Diospyros kaki 'Choccolatino'	Ebenaceae	broadleaved	5	Italy	4	3
52	GC06	13.04.2023.	47.544, 21.586	Debrecen, HU	Ficus carica 'Brown Turkey'	Moraceae	broadleaved	10	Italy	29	11
53	GC06	13.04.2023.	47.544, 21.586	Debrecen, HU	Magnolia 'Susan'	Magnoliaceae	broadleaved	6	Italy	4	4
54	GC06	13.04.2023.	47.544, 21.586	Debrecen, HU	Chamaerops excelsa	Arecaceae	broadleaved	>10	Italy	4	4
55	GC06	13.04.2023.	47.544, 21.586	Debrecen, HU	Prunus laurocerasus 'Novita'	Rosaceae	broadleaved	>10	Italy	6	4
56	GC06	13.04.2023.	47.544, 21.586	Debrecen, HU	Cupressus arizonica 'Fastigiata'	Cupressaceae	needle or scale-like leaves	10	Italy	9	3
57	GC06	13.04.2023.	47.544, 21.586	Debrecen, HU	Phyllostachys aurea	Poaceae	broadleaved	10	Italy	35	5
58	GC06	13.04.2023.	47.544, 21.586	Debrecen, HU	Cupressocyparis leylandii 'Pyramidalis'	Cupressaceae	needle or scale-like leaves	10	Italy	3	3
59	GC06	13.04.2023.	47.544, 21.586	Debrecen, HU	Cryptomeria japonica 'Globosa Nana'	Cupressaceae	needle or scale-like leaves	8	Italy	7	4
60	GC06	13.04.2023.	47.544, 21.586	Debrecen, HU	Cupressocyparis leylandii	Cupressaceae	needle or scale-like leaves	>10	Italy	11	6
