## Supplemental table S3 for "Unintentional seed dispersal via container-grown garden plants: Seed density and composition vary among exporter countries"

### Sheet: Munka1
Taxon	Total nr. seeds germinated	Nr. samples	Nr. countries of origin	Nr. garden centres	Nativeness in Hungary	Invasion status in Hungary	Invasive in Europe (Kalusová et al. 2no24)
Amaranthus emarginatus	17	7	1	3	alien	naturalised	yes
Amaranthus deflexus	5	2	1	1	alien	naturalised	yes
Anagallis arvensis	1	1	1	1	alien	naturalised	no
Arabidopsis thaliana	17	2	1	2	native	-	no
Arenaria serpyllifolia	1	1	1	1	native	-	no
Betula pendula	6	4	2	3	native	-	no
Capsella bursa-pastoris	1	1	1	1	alien	naturalised	yes
Cardamine hirsuta	19	6	2	5	native	-	no
Cardamine occulta	221	16	2	6	alien	not categorised yet	no
Carex demissa	1	1	1	1	native	-	no
Cerastium sp. (dead before ident.)	1	1	1	1	-	-	-
Cerastium glomeratum	10	5	2	4	native	-	no
Cerastium fontanum subsp. vulgare	29	5	2	4	native	-	no
Chenopodium album	17	7	2	3	alien	naturalised	no
Chenopodium ficifolium	3	1	1	1	alien	naturalised	no
Oxybasis glauca	1	1	1	1	alien	naturalised	no
Claytonia perfoliata	1	1	1	1	alien	casual	no
Lepidium didymum	2	2	1	2	alien	casual	yes
Cyperus fuscus	3	3	1	2	native	-	no
Digitaria sp. (dead before ident.)	3	3	2	1	-	-	-
Digitaria ischaemum	5	3	2	2	alien	naturalised	yes
Digitaria sanguinalis	33	11	3	5	alien	invasive	yes
Dittrichia viscosa	1	1	1	1	alien	not categorised yet	yes
Echinochloa crus-galli	1	1	1	1	alien	invasive	no
Eclipta prostrata	23	7	2	4	alien	not categorised yet	yes
Eleusine indica	8	3	2	2	alien	invasive	yes
Epilobium ciliatum	75	11	2	5	alien	naturalised	yes
Epilobium obscurum	7	3	1	2	native	-	no
Epilobium tetragonum	1	1	1	1	native	-	no
Erigeron annuus	6	3	2	3	alien	invasive	yes
Erigeron bonariensis	11	7	2	4	alien	not categorised yet	yes
Erigeron canadensis	11	7	3	5	alien	invasive	yes
Draba verna	6	2	1	1	native	-	no
Euphorbia maculata	201	31	3	6	alien	invasive	yes
Euphorbia peplus	1	1	1	1	alien	naturalised	yes
Euphorbia prostrata	15	13	2	4	alien	naturalised	yes
Euphorbia serpens	30	9	2	5	alien	naturalised	yes
Galinsoga quadriradiata	20	2	1	1	alien	naturalised	yes
Geranium molle	1	1	1	1	alien	naturalised	no
Gnaphalium pensylvanicum	13	1	1	1	alien	not categorised yet	yes
Heliotropium europaeum	2	1	1	1	alien	naturalised	yes
Holosteum umbellatum	1	1	1	1	native	-	no
Hypochaeris radicata	1	1	1	1	native	-	no
Juncus sp. (dead before ident.)	5	3	2	3	-	-	-
Juncus effusus	9	5	1	4	native	-	no
Juncus inflexus	1	1	1	1	native	-	no
Juncus ranarius/bufonius	30	3	1	2	native	-	-
Lonicera nitida	1	1	1	1	alien	not categorised yet	no
Mentha cf. aquatica	1	1	1	1	native	-	no
Nerium oleander	3	1	1	1	alien	not categorised yet	no
Oxalis corniculata	76	10	3	5	alien	invasive	yes
Oxalis dillenii	4	4	1	4	alien	invasive	yes
Persicaria lapathifolia	3	3	2	3	alien	naturalised	no
Picris hieracioides	1	1	1	1	alien	naturalised	yes
Plantago major	1	1	1	1	native	-	no
Poa annua	57	14	3	5	native	-	no
Polypogon viridis	1	1	1	1	alien	casual	yes
Portulaca oleracea	77	19	3	6	alien	naturalised	yes
Rorippa palustris	1	1	1	1	native	-	no
Sagina procumbens	957	17	2	6	alien	naturalised	no
Senecio vulgaris	3	3	1	2	alien	naturalised	no
Setaria verticillata	1	1	1	1	alien	naturalised	yes
Solanum nigrum	1	1	1	1	alien	naturalised	no
Sonchus asper	13	9	2	5	alien	naturalised	no
Sonchus oleraceus	15	9	3	6	alien	naturalised	no
Stellaria media s.l.	10	7	1	5	native	-	no
Symphyotrichum squamatum	3	2	1	1	alien	not categorised yet	no
Taraxacum officinale s.l.	2	2	2	2	native	-	no
Trifolium sp. (dead before ident.)	2	2	1	2	-	-	-
Trifolium angulatum	1	1	1	1	native	-	no
Trifolium pratense	1	1	1	1	native	-	no
Tripleurospermum perforatum	3	3	1	3	alien	naturalised	no
Typha sp.	8	3	1	3	-	-	-
Urtica urens	1	1	1	1	alien	naturalised	no
Verbena officinalis	1	1	1	1	alien	naturalised	no
Veronica catenata	1	1	1	1	native	-	no
Veronica peregrina	37	4	1	2	alien	naturalised	no
Veronica polita	1	1	1	1	alien	naturalised	yes
Veronica praecox	1	1	1	1	native	-	no
Vicia lathyroides	2	2	1	1	native	-	no
